# Transfer learning framework via Bayesian group factor analysis incorporating feature-wise dependencies

**DOI:** 10.1101/2025.05.07.648613

**Authors:** Dharani Thirumalaisamy, Natasha Black, Mehmet Gönen, Olga Nikolova

## Abstract

Transfer learning considers distinct but related tasks defined over heterogeneous domains and aims to improve generalization and performance through knowledge transfer between tasks. This approach can be especially advantageous in biomedical contexts with insufficient labeled training data, where joint learning across domains can enable inference in otherwise underpowered datasets. High-dimensional biomedical data is characterized with redundancy, rendering non-linear dependencies among features. Existing models often fail to leverage such feature dependencies during inference, limiting their ability to model complex biological systems. We present a Bayesian group factor analysis transfer learning framework that supports multitask, multi-modal learning. Our approach learns a shared latent space within each domain, simultaneously across multiple domains, and uses a feature-wise prior to model complex relationships. We evaluate our framework using controlled synthetic data experiments and four disjoint patient cancer datasets from acute myeloid leukemia and neuroblastoma. We show that our method improves drug response prediction and more readily recapitulates consensus biomarkers of drug response. Similarly, our approach improves tumor purity prediction and identifies a robust gene signature associated with it. Our framework is scalable, interpretable, and adaptable across target phenotypes, offering a robust solution for a wide range of heterogeneous multi-omics problems.
