## Supplementary table 1 for "Transfer learning framework via Bayesian group factor analysis incorporating feature-wise dependencies"

### Sheet: S1 Biomarkers
Drugs	Biomarkers
15DPGJ2
17AAG	NRAS;ALK;PIK3CA;PTEN;NQO1
1METHYLDTRYPTOPHAN
2METHOXYESTRADIOL
4HYDROXYTAMOXIFEN
5Z7OXOZEAENOL
8AMINOADENOSINE
8CHLOROADENOSINE
A674563
ABIRATERONE	BRCA1;BRCA2;AR;TSPYL1
ABT751
ADAVOSERTIB	WEE1;ATRX
AFATINIB	EGFR;ERBB2;KRAS;CDKN2A;ERBB3;NRG1;MET;KRAS;ERBB4
AGI5198
ALISERTIB	AURKA;KRAS;AURKB
ALLOPURINOL
ALTRETAMINE
ALVESPIMYCIN
ALVOCIDIB	CDKN2A;CDK9
AMINOGLUTETHIMIDE	TFF3
AMONAFIDE
ANAGRELIDE
ANASTROZOLE
APITOLISIB	PIK3CA;BAP1
APR246
ARSENICIIIOXIDE
AT101
AT406
AT7519
AT9283
ATORVASTATIN
AURANOFIN
AVN944
AXITINIB	ABL1;RET;KDR
AZ3146
AZACITIDINE	TP53;IDH1
AZD1152HQPA
AZD1480	RET
AZD2811
AZD4547
AZD7762	RB1;RAD50
AZD8055	MTOR;RICTOR;HRAS
BELINOSTAT	UGT1A1
BENDAMUSTINE
BEXAROTENE
BEZ235
BI2536
BICALUTAMIDE	AR;CFLAR
BIIB021
BIMATOPROST
BINIMETINIB	BRAF;KRAS;NRAS;HRAS;NF1;MAP2K1
BLEOMYCIN
BMS345541
BMS754807
BMS911543
BORTEZOMIB	CCND1;GATA2;TP53
BOSUTINIB	ABL1;EGFR;KIT;PDGFRA;BRCA2;ERBB2;FGFR2;FGFR1;TEK
BRIVANIB
BUPARLISIB	PTEN;PIK3CA;PIK3R1
BUSULFAN
C646	CREBBP
CABOZANTINIB	RET;MET;PIK3CA;GNAQ;GNA11;ROS1;KDR
CAMPTOTHECIN	SLFN11;MSH3
CANERTINIB	EGFR;ERBB2
CAPECITABINE	BRAF;ERBB2;PIK3CA;TP53;DPYD
CARBOPLATIN	CCND1;EGFR;KRAS;BRCA1;BRCA2;PTEN;NF2;GSTP1;XRCC1;ABCB1;ERCC2;ERBB2;NRG1;MET;TOP1;RAF1;RRM1;CDK2;ASS1;ERCC1;CD274;EMSY
CARFILZOMIB	PSMD4
CARMUSTINE	MGMT
CEDIRANIB	BRCA1;BRCA2
CELECOXIB	PIK3CA;CTNNB1;COX2
CHIR99021
CHLORAMBUCIL	FANCC
CHLOROQUINE	KRAS;ASS1
CI1040
CISPLATIN	PIK3CA;TP53;BRCA2;AURKA;BRCA1;BRCA2;CCNE1;PTEN;NF2;GSTP1;BIRC7;EGFR;KRAS;XRCC1;ABCB1;ERCC1;NRG1;DNMT1;MDM2;SMARCA4;ETS2;FGFR3;RRM1;MYC;CHEK1;FANCA;ASS1;STAT1;ATRX;CD44;ORC1;OVOL2;ATP7B
CLADRIBINE
CLOFARABINE
CLOMIFENE
CPI613
CRENOLANIB	FLT3;PDGFRA;FLT3LG
CRIZOTINIB	ALK;EGFR;KRAS;PIK3CA;MET;AREG;KRAS;ROS1;KIT;MDM2;PTPN12;NTRK3;IGF1R
CUDC101
CYCLOPHOSPHAMIDE	TOP1
CYT387
CYTARABINE	NPM1;WT1;RUNX1;IKZF1;NT5C2;ZEB1;FLT3;NT5C2;PRPS1
DABRAFENIB	BRAF;KRAS;MAP2K1;AKT1;NRAS;RAC1;CDKN2A;NF1;ATXN1L;MITF;HOXD8
DACARBAZINE
DACOMITINIB	EGFR;ERBB2;PTEN
DACTINOMYCIN
DACTOLISIB	BRAF;KRAS;NRAS;PIK3CA;PTEN;AR
DANUSERTIB
DAPORINAD
DASATINIB	ABL1;BRAF;IDH1;KIT;PDGFRA;BRCA2;DDR2;KRAS;ARID1A;LYN;CRKL;RET;FGFR2;FGFR1
DAUNORUBICIN	DNMT3A;FLT3;NPM1;WT1;IKZF1;PRPS1
DBZ
DECITABINE	DNMT3A;DNMT1;KRAS
DEFEROXAMINE
DEXAMETHASONE	CDK4;CDK6
DINACICLIB	BCL2;CCNE1;CDK9
DOCETAXEL	KRAS;IGF2;EGFR;NRAS;PTEN;TP53;XRCC1;ERBB1;AREG;DEFA1;STK11;GAS6;YAP1;ERBB2;FGFR1;CD44
DORAMAPIMOD
DOVITINIB	FGFR1;FGFR3;FGFR2;FGF3;CSF1R;KDR
DOXORUBICIN	TP53;ATM;NT5C2;LRP1B;ZEB1;TOP2A;RB1
ELESCLOMOL
ENTINOSTAT
ENZALUTAMIDE	AR;ATM;BRCA1;BRCA2;PTEN;CDK12;CHEK2;ATR
ENZASTAURIN	JAK1
ERLOTINIB	BRAF;EGFR;KRAS;PIK3CA;DDR2;MET;ERBB2;PTEN;NRG1;MAPK1;NRAS;ERRFI1;GNAS;PTPRF;HRAS;ERBB4;FGFR4;VEGFA
ESTRAMUSTINE
ETOPOSIDE	NPM1;TP53;SF3B1;TOP2A
EXEMESTANE	PGR;STK11;IGF1R;ESR2
FASUDIL	GATA2
FINASTERIDE
FINGOLIMOD
FLAVOPIRIDOL
FLOXURIDINE
FLUDARABINE	IKZF1
FLUOROURACIL	ERBB2;AURKA;EGFR;MTHFR;TYMS;VEGFA;DKK1;CDKN1A;ALCAM;CDKN1B;HSPA5;HSPH1;RB1;SMAD4;DPYD;YAP1;GNAS;PIK3CA;ATRX;LGR5;ERCC6
FLUTAMIDE	AR
FORETINIB	MET;ROS1
FOSTAMATINIB
FULVESTRANT	AKT1;ESR1;PIK3CA;PTEN;FGFR2;CDK6;RB1;CCNE1;AKT1
GALIELLALACTONE
GALUNISERTIB
GANDOTINIB
GDC0879
GDC0941
GEFITINIB	BRAF;EGFR;KRAS;PIK3CA;MET;ERBB3;ERBB2;PTEN;NRG1;PBK;IGF1R;ROS1;GNAS;SMO
GEMCITABINE
GOSERELIN
GSK1838705A
GSK1904529A
GSK2636771
GSK269962
GSK343
GSK650394
GSK690693	AKT3
GSKJ4
GW2580
H89
HYDROXYUREA
IBET151
IBRUTINIB	BTK;ERBB2;MYD88;MYC;PIM1
IDARUBICIN	DNMT3A
IDELALISIB	PIK3CA
IFOSFAMIDE
IMATINIB	ABL1;KIT;PDGFRA;IKZF1;BCL2L11;CTNNB1
IMIQUIMOD
INDIBULIN
INFIGRATINIB	FGFR1;FGFR2;FGFR3
INIPARIB	BRCA2
INK128
IOX2
IPATASERTIB	PTEN
IRINOTECAN	BRAF;KRAS;NRAS;PIK3CA;TYMS;ERBB2;VEGFA;DKK1;TOP1;ARAF;GNAS;RAD50
IXABEPILONE
JAK	RET;CRLF2
JNJ38877605	KRAS
JNJ7706621
JQ1	MYCN;GNAQ;GNA11;MYCL;BRD4;MEN1;NF1
KI20227
KU55933
KW2449	FLT3
KX2391
LAPATINIB	BRAF;EGFR;ERBB2;PIK3CA;PTEN;ERBB3;ERBB4;NRG1;CDKN1B;SMAD4;TP53
LASOFOXIFENE
LENALIDOMIDE	CRBN
LESTAURTINIB	FLT3;FLT3LG
LETROZOLE	ESR1;ERBB2;CDKN2A;PIK3CA
LEVAMISOLE
LINIFANIB	FLT3;FLT3LG
LINSITINIB	IGF2;CDKN2A;CDKN2B;IGF1R
LOMEGUATRIB
LOMUSTINE	MGMT;EGFR
LUMINESPIB	ALK
LY333531
MASITINIB
MECHLORETHAMINE
MEGESTROLACETATE
MELPHALAN	KRAS;FANCC
MEPACRINE
MERCAPTOPURINE	NT5C2;NUDT15;PRPS1
METFORMIN	NRAS;KRAS;EGFR;SDHB;IGF1R
METHOTREXATE	TP53;IKZF1;SLCO1B1;TYMS;PRPS1
METHYLPREDNISOLONE
MGCD265
MIDOSTAURIN	FLT3;KIT;FGFR3;FLT3LG
MITOMYCINC
MITOTANE
MITOXANTRONE
MK0752
MK2206	AKT1;KRAS;PIK3CA;CCNE1;PTEN;AKT3
MLN120B
MLN8054
MOCETINOSTAT	BAP1;HDAC2
MOMELOTINIB
MOTESANIB	RET
NAVITOCLAX
NELARABINE	NT5C2
NERATINIB	EGFR;ERBB2;KRAS;YES1
NFKB
NILOTINIB	ABL1;KIT;FLT3;LYN
NILUTAMIDE
NINTEDANIB
NIRAPARIB	BRCA1;BRCA2;SLFN11;RB1;MYCN;BAP1
NUTLIN3	BRAF;MDM2;TP53
NVPADW742
NVPRAF265
NVPTAE684
OBATOCLAX
OLAPARIB	FLT3;IDH1;BRCA1;BRCA2;ATM;BAP1;PTEN;CDK12;CBLC;MRE11;PALB2;SF3B1;RB1;NBN;MYC;CHEK1;BARD1;PARP1;MYCN;ATRX;KDM6A;CHEK2;RAD54L;BRIP1;FANCL;RAD51B;RAD51C;RAD51D;MUS81
OMACETAXINE
OMIPALISIB	NRAS
OSI027
OXALIPLATIN	BRAF;KRAS;BRCA1;ERBB2;PIK3CA;DKK1;TP53;ZEB1;POU5F1;HSPH1;MLH1;FOXC2;MSH3
PAC1
PACLITAXEL	CCND1;TP53;ATM;AURKA;PTEN;GSTP1;KRAS;ANCB1;ERCC2;MYD88;SYK;ERBB2;NRG1;ERCC1;PDCD4;STMN1;TIMP1;TUBB3;ABCC3;ABCC10;ETS2;RAF1;RRM1;EMSY
PALBOCICLIB	CCND1;CCND3;CCNE1;CDK4;ESR1;KRAS;CDKN2A;ERBB2;PIK3CA;CDKN2B;CDK6;RB1;SMAD4;FLT3
PANOBINOSTAT	BAP1;MYCN;SMARCB1;ACTL6A;HDAC9;HDAC6
PATUPILONE
PAZOPANIB	VHL;TP53;FGFR1;MTOR;EPAS1;VHL;FGFR3;HIF1A;KDR;FLT4;HDAC2;FGFR2;FGFR4
PD173955
PELITINIB
PEMETREXED	EGFR;MET;KRAS;MDM2;TYMS
PENTOSTATIN
PERIFOSINE	PIK3CA;PTEN
PEVONEDISTAT
PF00477736
PF04691502
PF04708671
PF3845
PF431396
PF4800567
PF670462
PFI1
PHA665752
PHT427
PI103	PIK3CA;KRAS
PICTILISIB	BRAF;KRAS;PIK3CA;PTEN;RIT1;ERBB2;MET;KIT
PILOCARPINE
PIMASERTIB
PIPOBROMAN
PLERIXAFOR
PLICAMYCIN
PONATINIB	ABL1;FLT3;FGFR1;FGFR2;PDGFRA;FGFR3;FGFR2;KIT;RET;FGFR4;FLT3LG
PP242	PTEN;ERBB2;PIK3CA;EIF4EBP1;PIK3R1
PRAVASTATIN
PREDNISOLONE	NT5C2
PREDNISONE	NOTCH1;TSPYL1
PROCARBAZINE
PRT062607
QUISINOSTAT
QUIZARTINIB	FLT3;FLT3LG
RABUSERTIB
RAF265	KRAS;RAF1
RALIMETINIB
RALOXIFENE
RAPAMYCIN
RD162
REBASTINIB
REFAMETINIB	BRAF;KRAS;GNAQ
REGORAFENIB	BRAF;KIT;KRAS;PIK3CA;RET;KDR;FBXW7;FLT3
ROFECOXIB
ROSCOVITINE
ROXADUSTAT
RUBOXISTAURIN
RUCAPARIB	BRCA1;BRCA2;BAP1
RUXOLITINIB	JAK1;VHL;JAK1;CSF3R;JAK2
S31201
SAPANISERTIB	MTOR;PIK3CA;PTEN;RICTOR;RET;NFE2L2;AKT1;AKT2
SARACATINIB
SB431542
SELICICLIB
SELUMETINIB	MAP2K1;BRAF;KRAS;HRAS;RIT1;GNA11;GNAQ;NRAS
SEPANTRONIUMBROMIDE
SERDEMETAN
SGC0946
SGX523	HGF
SIMVASTATIN
SNS032
SONIDEGIB	MYCN;SMO;PTCH1;SUFU
SONOLISIB
SORAFENIB	ARAF;BRAF;CCND1;FLT3;KIT;RET;KRAS;HMOX1;PROM1;KDR;RAF1;FGF3;ARID1A;PDGFRA;FGF19;ZHX2;PDGFB
SOTRASTAURIN
STATTIC	PTPRT
STEMREGENIN1
STO609
STREPTOZOCIN
SU11274	CBL
SUNITINIB	FLT3;IDH1;KIT;KRAS;PDGFRA;PBRM1;BAP1;HMOX1;RET;PTPRB;VHL;KDR;KDM5C;PTPN12;VEGFC;FGFR1;FGFR2
TACEDINALINE
TACROLIMUS
TAK733
TAK901
TAMATINIB
TAMOXIFEN	CCND1;ESR1;TP53;AURKA;PGR;PIK3CA;TFF3;RSF1;AGR2;ESR2
TANDUTINIB	KIT;FLT3
TANESPIMYCIN	NRAS;ALK;PIK3CA;PTEN;NQO1
TARENFLURBIL
TEMOZOLOMIDE	IDH1;MGMT;NRAS;TP53;ATM;EGFR;SLFN11;ATRX;BRCA2;HSP90B1
TENIPOSIDE
TEPOTINIB	EGFR;MET;CD274
TG100115
TGX221
THALIDOMIDE
THIOGUANINE	NT5C2;NUDT15;PRPS1
THIOTEPA
TIPIFARNIB	HRAS;NF1
TIVANTINIB
TIVOZANIB
TOFACITINIB	JAK3
TOPOTECAN	TOP1
TOREMIFENE
TOSEDOSTAT
TOZASERTIB	SMARCA4
TRAMETINIB	ARAF;BRAF;KRAS;NRAS;ERBB3;ERBB2;PIK3CA;DUSP6;DDX43;GNAQ;GNA11;CDKN2A;CDKN2B;SMAD4;NF1;MET;MAP2K1;ETV4;GNAS;CIC;ETV1;ETV5;ATXN1L;ATM;RASA1
TRETINOIN	CEBPA;FLT3;NPM1;PML;ALDH1A2
TUBACIN
TUBASTATINA
UCN01
UNC0638
UNC0642
UNC1215
URACILMUSTARD
VALPROICACID
VALRUBICIN
VANDETANIB	RET;AKT2;SDHB
VARESPLADIB
VARGETEF
VATALANIB	PTPRB;CSF1R
VELIPARIB	BRCA1;BRCA2;MYCN
VEMURAFENIB	AKT1;KRAS;BRAF;MAP2K1;NRAS;PIK3CA;PTEN;MET;HRAS;RAC1;STAG2;CDKN2A;NF1;GNAQ;SOX10;ARAF;GNAS;AEBP1;PIK3R2;CIC;ATXN1L;TF;PREX2;MITF;HOXD8;BAX;AXIN2
VENETOCLAX	BCL2;BRAF;TP53;IDH2;BTK;KDM6A;PLCG2;IDH1
VER155008
VINBLASTINE
VINCRISTINE
VINORELBINE	XRCC1;SMARCA4;BRCA1;RRM1
VISMODEGIB	TP53;SMO;PTCH1
VISTUSERTIB	RICTOR
VOLASERTIB	RB1
VORINOSTAT	BAP1;TP53;RAD23B;HDAC9;HDAC6
VX11E
VX745
XAV939
YM155
ZSTK474
